# Human trunk embryoids with patterned anterior-posterior and dorsal-ventral body axes: utility for understanding human development and disease

**DOI:** 10.64898/2025.12.20.695666

**Authors:** Tianming Wu, Hao Yu, Brian S.H. Wong, Kexin Teng, Weiman Xiang, Ling Xu, Jianan Zhang, Angel Y.F. Kam, Ethel S.K. Ng, Joaquim Vong, Jiannan Zhang, Bo Gao, Stephen K.W. Tsui, Stephen Dalton

**Affiliations:** School of Biomedical Sciences, The Chinese University of Hong Kong, Shatin, Hong Kong SAR, China; School of Biomedical Sciences, The University of Hong Kong, Hong Kong SAR, China; Key Laboratory of Bio-resources and Eco-environment of Ministry of Education, College of Life Sciences, Sichuan University, Chengdu, China

**Keywords:** pluripotent stem cells, embryoid, bipotent NMPs, notochord, A-P and D-V axes, human trunk development

## Abstract

Human embryoid models enable mechanistic studies of development and disease. We generated trunk embryoids from human pluripotent stem cells that recapitulate posterior trunk formation at Carnegie stage (CS) 8-10, with patterned anterior-posterior (A-P) and dorsal-ventral (D-V) axes. These self-organizing structures comprise a ventral notochord, dorsal neural tube, floor plate and bilateral somites. Genetic and chemical perturbations of SHH signaling confirmed the notochord’s central role in D-V patterning. Moreover, VANGL1/2 loss-of-function mutations recapitulated mouse phenotypes, including axial truncation and somite segmentation failure. This model enables detailed study of key developmental events that underlie posterior trunk formation and provides a promising platform for human disease modeling.
