## Supplementary material for "Human trunk embryoids with patterned anterior-posterior and dorsal-ventral body axes: utility for understanding human development and disease": Table S1

### Sheet: CRISPR Cas9 editing
3' UTR CRISPR/Cas9 knockin
NOTO target	AACCTCTTTGAATAAGCATC
NKX1-2 target	CACCCAAGTATTGCTTTCAT
MYF5 target	AACAAGCTACCCTCAATCAA
EBF2 target	CGTGGGACCAAGTAAGATGC
PAX3 target	GATGATCAGCACTAAAGAAT
Genetic CRISPR/Cas9 knockout
NOTO target_#1	AAGTGAGAAGATTCTGCAAA
NOTO target_#2	CTTCCCAGACTGGGCCCCAA
VANGL1 target_#1	GAAGCGGGACTCGCCATCGG
VANGL1target_#2	GGGTCCGCATTTTGGACTCT
VANGL2 target_#1	GGCCTTCTTGGAGCGATACT
VANGL2 target_#2	GGTGCAGTTCGCCGTGTCGC
CRISPR/Cas9 knockout genotyping
NOTO-KO F	GGGAAACTAAAGGGCTGAGG
NOTO-KO R	GGTCCCCAAGGGAAGAGTAG
VANGL1-KO F	CCTCACCCCTATTGCCTTCA
VANGL1-KO R	CAGAGTCAAAGAAGGCAGCC
VANGL2-KO F	CCCTCACCCTTTCTCCTGTT
VANGL2-KO R	AGAAGCGAGGAGAGAAGGTG

### Sheet: Taqman probes
Target	Catalog
18s RNA	Hs03928985_g1
NOTO	Hs01377437_m1
TBX6	Hs00365539_m1
NKX1-2	Hs01392360_m1
TBXT	Hs00610080_m1
SOX2	Hs01053049_s1
PAX3	Hs00240950_m1
PAX1	Hs01071293_g1
PAX9	Hs00196354_m1
PAX6	Hs01088114_m1
NKX6-1	Hs0232355_m1
FOXA2	Hs00232764_m1
SHH	Hs00179843_m1
OTX2	Hs00222238_m1
EOMES	Hs00172872_m1
GSC	Hs00906630_g1
NODAL	Hs00415443_m1
NKX2-2	Hs00159616_m1
TCF15	Hs00231821_m1
TBX18	Hs01385457_m1
EBF2	Hs00224081_m1

### Sheet: HCR probes
HCR RNA-FISH v3.0	accession	hairpin
HES7	NM_001165967.2	B4-594
FOXA2	NM_021784.5	B5-546
SHH	NM_000193.4	B3-546
NOTO	NM_001134462.2	B2-488
CHRD	NM_003741.4	B1-488
NKX1-2	NM_001146340.3	B3-647
